# Understanding the genetic diversity of bacteria isolated from across the Atacama Desert

**DOI:** 10.1101/2025.08.25.672134

**Authors:** Nicole Cavanaugh, Alicyn Reverdy Pearson, Elliot Ingraham, Elizabeth Amorelli, Austen Herlihy, Nathan Thewedros, Matteo Couto Frignani, Marcello Twahirwa, Carlos Riquelme, Yunrong Chai, Veronica Godoy-Carter

## Abstract

Despite being one of the driest and harshest deserts on Earth, the Atacama Desert is home to a variety of bacterial life. Microorganisms that reside here may have developed adaptations to help them survive this unique environment. In this study, we used bioinformatic and genetic methods to assess the abundance of phyla that are present in this environment and what types of adaptations individual bacteria have obtained. To assess bacterial diversity, we used 16S rRNA sequencing on soil samples and determined the relative composition of different phyla and archaea at sixteen locations. A selection of eight cultivatable organisms which produce pigments were subjected to whole genome sequencing (WGS). Using these sequences, we screened for stress-tolerance capabilities including pigment production pathways, biofilm-related genes, antibiotic production, and genome stability. We found that all strains we sequenced are predicted to produce bioactive compounds. We also found that the pigments that these bacteria produce have antioxidant, iron and ion chelating, and/or antibiotic properties. This characterization allows us to assess adaptive strategies of bacteria which is important in the fields of agriculture, biotechnology and health.
