## Supplemental Table 2 for "Understanding the genetic diversity of bacteria isolated from across the Atacama Desert"

### Sheet: Sheet1
Year	Elevation (ft)	lat/lon	Location	Strain
2022	7610ft	23.11.33 S 68.30.42 W	Baltinache	1020B
2022	7610ft	23.11.33 S 68.30.42 W	Baltinache	0819A
2022	14000ft	22.31.54 S 68.2.27 W	Geyser del Tatio	0909A
2022	14000ft	22.31.54 S 68.2.27 W	Geyser del Tatio	0209A
2024	11350ft	22.35.45 S 68.04.29 W	Rio Grande- Bofedal	Iso1_2024
2022	8000ft	23.16.20 S 68.7.10 W	Quebra de Aguas Blancas	0516A
2024	7870ft	22.58.30 S 68.18.18 W	Salt Flats near Valley of the Moon	Iso2_2024
2022	8340ft	22.56.56 S 68.18.53 W	Valley of the Moon	0102A
